# Data Descriptor: An open-access CT-based 3D anatomical dataset of extant sharks across all major lineages

**DOI:** 10.64898/2026.06.29.734410

**Authors:** Suyuan Yao, Xiaoyue Liu, Yemao Hou, Pengfei Yin, Xiaomei Zhang, Xuejing Cui, Jing Lu

**Affiliations:** Key Laboratory of Vertebrate Evolution and Human Origins, Institute of Vertebrate Paleontology and Paleoanthropology, Chinese Academy of Sciences, Beijing 100044, China; University of Chinese Academy of Sciences, Beijing 100049, China; China University of Geosciences, Wuhan 430074, China

## Abstract

Sharks exhibit extraordinary morphological diversity across a wide range of ecological niches, yet large-scale, high-resolution digital datasets of their internal anatomy remain limited. Here we present an open-access 3D shark anatomical repository derived from published X-ray computed tomography (CT) data, featuring manually segmented and systematically annotated models of the chondrocranium, visceral arches, axial skeleton, musculature, and viscera in standard STL format. The dataset comprises 117 individuals, representing 72 species across 25 families and all nine extant shark orders, with 115 full-body reconstructions and two head-only models. This open-access dataset offers a comprehensive resource for comparative anatomy, biomechanical simulations, evolutionary developmental biology and biomimetics research of extant sharks.
