## Supplementary Table for "Data Descriptor: An open-access CT-based 3D anatomical dataset of extant sharks across all major lineages"

### Sheet: Sheet1
Specimen ID	Taxa	Family	Order	3D model DOI	Segmentation count	Body region scanned	Habitats	Sex
RMNH.PISC.7375	Carcharhinus dussumieri	Carcharhinidae	Carcharhiniformes	10.12112/F.12251.Fossil	107	whole body	shelf	male
ZMA.PISC.108686	Carcharhinus falciformis	Carcharhinidae	Carcharhiniformes	10.12112/F.11147.Fossil	70	whole body	pelagic	female
RMNH.PISC.34102	Carcharhinus hemiodon	Carcharhinidae	Carcharhiniformes	10.12112/F.13578.Fossil	52	whole body	shelf	male
ZMA.PISC.109135	Carcharhinus hemiodon	Carcharhinidae	Carcharhiniformes	10.12112/F.4730.Fossil	83	whole body	shelf	female
RMNH.PISC.24271	Carcharhinus leucas	Carcharhinidae	Carcharhiniformes	10.12112/F.12869.Fossil	113	whole body	shelf	male
RMNH.PISC.7373	Carcharhinus macloti	Carcharhinidae	Carcharhiniformes	10.12112/F.12122.Fossil	129	whole body	shelf	female
ZMA.PISC.108682	Carcharhinus melanopterus	Carcharhinidae	Carcharhiniformes	10.12112/F.10890.Fossil	90	whole body	reef	male
ZMA.PISC.111010	Carcharhinus melanopterus	Carcharhinidae	Carcharhiniformes	10.12112/F.5714.Fossil	61	whole body	reef	NA
ZMA.PISC.116203	Prionace glauca	Carcharhinidae	Carcharhiniformes	10.12112/F.5457.Fossil	50	whole body	pelagic	female
ZMA.PISC.111362	Rhizoprionodon terraenovae	Carcharhinidae	Carcharhiniformes	10.12112/F.6292.Fossil	83	whole body	shelf	female
RMNH.PISC.8574	Scoliodon laticaudus	Carcharhinidae	Carcharhiniformes	10.12112/F.8164.Fossil	24	whole body	shelf	male
ZMA.PISC.108703	Triaenodon obesus	Carcharhinidae	Carcharhiniformes	10.12112/F.4042.Fossil	93	whole body	reef	female
ZMA.PISC.110760	Triaenodon obesus	Carcharhinidae	Carcharhiniformes	10.12112/F.5246.Fossil	149	whole body	reef	female
ZMA.PISC.111240	Isogomphodon oxyrhynchus	Carcharhinidae	Carcharhiniformes	10.12112/F.6127.Fossil	88	whole body	shelf	male
RMNH.PISC.7389.a	Chaenogaleus macrostoma	Hemigaleidae	Carcharhiniformes	10.12112/F.12358.Fossil	154	whole body	shelf	female
RMNH.PISC.7390	Hemigaleus microstoma	Hemigaleidae	Carcharhiniformes	10.12112/F.12512.Fossil	133	whole body	shelf	female
ZMA.PISC.109157	Hemigaleus microstoma	Hemigaleidae	Carcharhiniformes	10.12112/F.4876.Fossil	46	whole body	shelf	female
BMNH 1987.1.21.3	Apristurus laurussonii	Scyliorhinidae	Carcharhiniformes	10.12112/F.8443.Fossil	36	whole body	deep	male
RMNH.PISC.34078.b+c	Atelomycterus macleayi	Scyliorhinidae	Carcharhiniformes	10.12112/F.13517.Fossil	61	whole body	reef	female
RMNH.PISC.7397.b	Atelomycterus marmoratus	Scyliorhinidae	Carcharhiniformes	10.12112/F.14031.Fossil	76	whole body	reef	male
RMNH.PISC.33990	Atelomycterus marmoratus	Scyliorhinidae	Carcharhiniformes	10.12112/F.11542.Fossil	48	whole body	reef	female
RMNH.PISC.34027	Atelomycterus marmoratus	Scyliorhinidae	Carcharhiniformes	10.12112/F.3886.Fossil	84	whole body	reef	female
RMNH.PISC.34024.b	Atelomycterus marmoratus	Scyliorhinidae	Carcharhiniformes	10.12112/F.13124.Fossil	66	whole body	reef	male
RMNH.PISC.23617	Galeus melastomus	Scyliorhinidae	Carcharhiniformes	10.12112/F.8298.Fossil	59	whole body	deep	female
RMNH.PISC.33989	Halaelurus boesemani	Scyliorhinidae	Carcharhiniformes	10.12112/F.9109.Fossil	37	whole body	shelf	female
RMNH.PISC.34025	Halaelurus boesemani	Scyliorhinidae	Carcharhiniformes	10.12112/F.13190.Fossil	47	whole body	shelf	male
RMNH.PISC.7399	Halaelurus buergeri	Scyliorhinidae	Carcharhiniformes	10.12112/F.14107.Fossil	105	whole body	shelf	female
ZMA.PISC.140166	Scyliorhinus boa	Scyliorhinidae	Carcharhiniformes	10.12112/F.5876.Fossil	107	whole body	shelf	female
ZMA.PISC.111399.a	Scyliorhinus canicula	Scyliorhinidae	Carcharhiniformes	10.12112/F.6375.Fossil	57	whole body	shelf	male
RMNH.PISC.4166	Scyliorhinus canicula	Scyliorhinidae	Carcharhiniformes	10.12112/F.8568.Fossil	56	whole body	shelf	female
RMNH.PISC.34107	Scyliorhinus canicula	Scyliorhinidae	Carcharhiniformes	10.12112/F.10118.Fossil	54	whole body	shelf	female
RMNH.PISC.34107	Scyliorhinus canicula	Scyliorhinidae	Carcharhiniformes	10.12112/F.10058.Fossil	60	whole body	shelf	male
RMNH.PISC.32449	Scyliorhinus canicula	Scyliorhinidae	Carcharhiniformes	10.12112/F.9146.Fossil	74	whole body	shelf	male
RMNH.PISC.24037	Scyliorhinus stellaris	Scyliorhinidae	Carcharhiniformes	10.12112/F.6573.Fossil+10.12112/F.9986.Fossil	89	whole body	shelf	male
RMNH.PISC.34047.e	Scyliorhinus stellaris	Scyliorhinidae	Carcharhiniformes	10.12112/F.11339.Fossil	72	whole body	shelf	male
RMNH.PISC.34047.f	Scyliorhinus stellaris	Scyliorhinidae	Carcharhiniformes	10.12112/F.15377.Fossil	78	whole body	shelf	female
ZMA.PISC.108685	Eusphyra blochii	Sphyrnidae	Carcharhiniformes	10.12112/F.11061.Fossil	44	whole body	shelf	male
RMNH.PISC.4204	Eusphyra blochii	Sphyrnidae	Carcharhiniformes	10.12112/F.8798.Fossil	72	whole body	shelf	male
RMNH.PISC.37210	Sphyrna corona	Sphyrnidae	Carcharhiniformes	10.12112/F.13631.Fossil	57	whole body	shelf	male
RMNH.PISC.7393.d	Sphyrna lewini	Sphyrnidae	Carcharhiniformes	10.12112/F.12645.Fossil	224	whole body	pelagic	male
RMNH.PISC.4212	Sphyrna tiburo	Sphyrnidae	Carcharhiniformes	10.12112/F.8870.Fossil	152	whole body	shelf	female
RMNH.PISC.37209	Sphyrna tiburo	Sphyrnidae	Carcharhiniformes	10.12112/F.10413.Fossil	74	whole body	shelf	male
RMNH.PISC.37213	Sphyrna tiburo	Sphyrnidae	Carcharhiniformes	10.12112/F.10566.Fossil	69	whole body	shelf	female
ZMA.PISC.109128	Sphyrna tudes	Sphyrnidae	Carcharhiniformes	10.12112/F.14582.Fossil	91	whole body	shelf	female
ZMA.PISC.109130	Sphyrna tudes	Sphyrnidae	Carcharhiniformes	10.12112/F.14673.Fossil	65	whole body	shelf	NA
ZMA.PISC.106183	Sphyrna tudes	Sphyrnidae	Carcharhiniformes	10.12112/F.10825.Fossil	111	whole body	shelf	male
ZMA.PISC.108725	Sphyrna zygaena	Sphyrnidae	Carcharhiniformes	10.12112/F.4320.Fossil	70	whole body	pelagic	female
RMNH.PISC.verznr.3	Galeorhinus galeus	Triakidae	Carcharhiniformes	10.12112/F.10685.Fossil	100	whole body	shelf	female
RMNH.PISC.verznr.7	Galeorhinus galeus	Triakidae	Carcharhiniformes	10.12112/F.13742.Fossil	72	whole body	shelf	female
RMNH.PISC.36345	Galeorhinus galeus	Triakidae	Carcharhiniformes	10.12112/F.10322.Fossil	91	whole body	shelf	female
RMNH.PISC.23690	Galeorhinus galeus	Triakidae	Carcharhiniformes	10.12112/F.12988.Fossil	78	whole body	shelf	male
ZMA.PISC.120789	Mustelus asterias	Triakidae	Carcharhiniformes	10.12112/F.5641.Fossil	73	whole body	shelf	male
RMNH.PISC.23320	Mustelus higmani	Triakidae	Carcharhiniformes	10.12112/F.8249.Fossil	40	whole body	shelf	female
ZMA.PISC.109497	Mustelus mustelus	Triakidae	Carcharhiniformes	10.12112/F.5046.Fossil	83	whole body	shelf	female
RMNH.PISC.verznr.2	Mustelus mustelus	Triakidae	Carcharhiniformes	10.12112/F.10635.Fossil	50	whole body	shelf	female
RMNH.PISC.37212	Mustelus mustelus	Triakidae	Carcharhiniformes	10.12112/F.10487.Fossil	79	whole body	shelf	female
RMNH.PISC.4298	Triakis semifasciata	Triakidae	Carcharhiniformes	10.12112/F.4233.Fossil	86	whole body	reef	male
BMNH 1900.11.6.7	Echinorhinus brucus	Echinorhinidae	Echinorhiniformes	10.12112/F.9282.Fossil	170	whole body	deep	male
ZMA.PISC.108688	Heterodontus francisci	Heterodontidae	Heterodontiformes	10.12112/F.11105.Fossil	42	whole body	reef	female
RMNH.PISC.4202	Heterodontus japonicus	Heterodontidae	Heterodontiformes	10.12112/F.8711.Fossil	87	whole body	shelf	male
BMNH 1935.2.26.1	Chlamydoselachus anguineus	Chlamydoselachidae	Hexanchiformes	10.12112/F.9452.Fossil	75	whole body	deep	female
ZMA.PISC.111361	Heptranchias perlo	Hexanchidae	Hexanchiformes	10.12112/F.6215.Fossil	77	whole body	deep	female
ZMA.PISC.116876	Alopias vulpinus	Alopiidae	Lamniformes	10.12112/F.5510.Fossil	98	whole body	pelagic	female
ZMA.PISC.111198	Alopias vulpinus	Alopiidae	Lamniformes	10.12112/F.5841.Fossil	35	whole body	pelagic	female
BMNH 1978.6.22.1	Cetorhinus maximus	Cetorhinidae	Lamniformes	10.12112/F.13958.Fossil	72	head only	pelagic	NA
BMNH 2004.4.15.30	Cetorhinus maximus	Cetorhinidae	Lamniformes	10.12112/F.8526.Fossil	41	head only	pelagic	NA
ZMA.PISC.116165	Lamna nasus	Lamnidae	Lamniformes	10.12112/F.5395.Fossil	61	whole body	pelagic	male
BMNH 1890.9.23.233	Brachaelurus waddi	Brachaeluridae	Orectolobiformes	10.12112/F.9220.Fossil	62	whole body	reef	male
ZMA.PISC.108710	Ginglymostoma cirratum	Ginglymostomatidae	Orectolobiformes	10.12112/F.4180.Fossil	74	whole body	reef	female
ZMA.PISC.114675	Nebrius ferrugineus	Ginglymostomatidae	Orectolobiformes	10.12112/F.4390.Fossil	77	whole body	reef	female
RMNH.PISC.36267	Chiloscyllium arabicum	Hemiscylliidae	Orectolobiformes	10.12112/F.6645.Fossil+10.12112/F.10243.Fossil	79	whole body	reef	female
ZMA.PISC.140443	Chiloscyllium arabicum	Hemiscylliidae	Orectolobiformes	10.12112/F.6495.Fossil+10.12112/F.5983.Fossil	78	whole body	reef	male
ZMA.PISC.140164	Chiloscyllium arabicum	Hemiscylliidae	Orectolobiformes	10.12112/F.5775.Fossil	66	whole body	reef	male
RMNH.PISC.34078.b	Chiloscyllium arabicum	Hemiscylliidae	Orectolobiformes	10.12112/F.13453.Fossil	64	whole body	reef	female
RMNH.PISC.4184	Chiloscyllium griseum	Hemiscylliidae	Orectolobiformes	10.12112/F.8624.Fossil	87	whole body	reef	male
RMNH.PISC.7408.a	Chiloscyllium hasselti	Hemiscylliidae	Orectolobiformes	10.12112/F.15080.Fossil	101	whole body	reef	female
RMNH.PISC.7408.b	Chiloscyllium hasselti	Hemiscylliidae	Orectolobiformes	10.12112/F.14517.Fossil	65	whole body	reef	male
ZMA.PISC.114781	Chiloscyllium indicum	Hemiscylliidae	Orectolobiformes	10.12112/F.4467.Fossil	36	whole body	reef	female
RMNH.PISC.7406.a	Chiloscyllium indicum	Hemiscylliidae	Orectolobiformes	10.12112/F.14784.Fossil	135	whole body	reef	female
RMNH.PISC.7406.b	Chiloscyllium indicum	Hemiscylliidae	Orectolobiformes	10.12112/F.14919.Fossil	161	whole body	reef	male
ZMA.PISC.109153	Chiloscyllium punctatum	Hemiscylliidae	Orectolobiformes	10.12112/F.4813.Fossil	63	whole body	reef	female
ZMA.PISC.108683	Chiloscyllium punctatum	Hemiscylliidae	Orectolobiformes	10.12112/F.10980.Fossil	81	whole body	reef	female
RMNH.PISC.33022	Chiloscyllium punctatum	Hemiscylliidae	Orectolobiformes	10.12112/F.11590.Fossil	79	whole body	reef	male
RMNH.PISC.33994	Hemiscyllium strahani	Hemiscylliidae	Orectolobiformes	10.12112/F.13067.Fossil	55	whole body	reef	female
RMNH.PISC.35295.a+b	Hemiscyllium trispeculare	Hemiscylliidae	Orectolobiformes	10.12112/F.10172.Fossil+10.12112/F.6714.Fossil	71	whole body	reef	male
RMNH.PISC.7411	Eucrossorhinus dasypogon	Orectolobidae	Orectolobiformes	10.12112/F.15181.Fossil	86	whole body	reef	female
RMNH.PISC.4373	Orectolobus japonicus	Orectolobidae	Orectolobiformes	10.12112/F.11807.Fossil	315	whole body	reef	female
BMNH 1982.11.1.90	Orectolobus japonicus	Orectolobidae	Orectolobiformes	10.12112/F.9605.Fossil	56	whole body	reef	female
RMNH.PISC.7401.a	Stegostoma fasciatum	Stegostomatidae	Orectolobiformes	10.12112/F.14212.Fossil	112	whole body	reef	male
RMNH.PISC.7401.b	Stegostoma fasciatum	Stegostomatidae	Orectolobiformes	10.12112/F.14324.Fossil	193	whole body	reef	female
BMNH 1936.7.29.12	Pristiophorus japonicus	Pristiophoridae	Pristiophoriformes	10.12112/F.9527.Fossil	26	whole body	deep	female
RMNH.PISC.4358	Pristiophorus japonicus	Pristiophoridae	Pristiophoriformes	10.12112/F.11762.Fossil	45	whole body	deep	female
BMNH 1973.7.9.13	Centrophorus seychellorum	Centrophoridae	Squaliformes	10.12112/F.9553.Fossil	52	whole body	deep	female
BMNH 1973.7.9.12	Centrophorus seychellorum	Centrophoridae	Squaliformes	10.12112/F.13237.Fossil	71	whole body	deep	female
RMNH.PISC.37981	Deania calcea	Centrophoridae	Squaliformes	10.12112/F.13688.Fossil	54	whole body	deep	female
BMNH 1904.11.30.10	Centrophorus uyato	Centrophoridae	Squaliformes	10.12112/F.13814.Fossil	70	whole body	deep	female
ZMA.PISC.112272	Dalatias licha	Dalatiidae	Squaliformes	10.12112/F.6432.Fossil	63	whole body	deep	male
RMNH.PISC.17804	Euprotomicrus bispinatus	Dalatiidae	Squaliformes	10.12112/F.8188.Fossil	23	whole body	deep	male
RMNH.PISC.37689	Isistius brasiliensis	Dalatiidae	Squaliformes	10.12112/F.15267.Fossil	36	whole body	pelagic	female
RMNH.PISC.24057.a	Etmopterus spinax	Etmopteridae	Squaliformes	10.12112/F.9023.Fossil	45	whole body	deep	male
RMNH.PISC.24057.b	Etmopterus spinax	Etmopteridae	Squaliformes	10.12112/F.13308.Fossil	47	whole body	deep	male
RMNH.PISC.27102	Etmopterus spinax	Etmopteridae	Squaliformes	10.12112/F.9068.Fossil	41	whole body	deep	female
RMNH.PISC.21558.b	Etmopterus spinax	Etmopteridae	Squaliformes	10.12112/F.8211.Fossil	38	whole body	deep	female
ZMA.PISC.113318	Oxynotus centrina	Oxynotidae	Squaliformes	10.12112/F.4181.Fossil	52	whole body	deep	female
ZMA.PISC.110745	Oxynotus centrina	Oxynotidae	Squaliformes	10.12112/F.5608.Fossil	33	whole body	deep	female
ZMA.PISC.104703	Oxynotus centrina	Oxynotidae	Squaliformes	10.12112/F.10785.Fossil	40	whole body	deep	female
BMNH 2000.2.24.4	Centroscymnus crepidater	Somniosidae	Squaliformes	10.12112/F.8479.Fossil	47	whole body	deep	female
RMNH.PISC.37980	Scymnodalatia albicauda	Somniosidae	Squaliformes	10.12112/F.15303.Fossil	47	whole body	deep	female
ZMA.PISC.116130	Squalus acanthias	Squalidae	Squaliformes	10.12112/F.5131.Fossil	115	whole body	shelf	male
ZMA.PISC.111207	Squalus cubensis	Squalidae	Squaliformes	10.12112/F.6061.Fossil	66	whole body	deep	female
RMNH.PISC.34046	Squalus megalops	Squalidae	Squaliformes	10.12112/F.3971.Fossil	70	whole body	shelf	male
RMNH.PISC.4322	Squalus suckleyi	Squalidae	Squaliformes	10.12112/F.11679.Fossil	83	whole body	shelf	male
ZMA.PISC.108696	Squatina africana	Squatinidae	Squatiniformes	10.12112/F.11217.Fossil	43	whole body	shelf	female
ZMA.PISC.113049	Squatina japonica	Squatinidae	Squatiniformes	10.12112/F.4135.Fossil	45	whole body	shelf	female
RMNH.PISC.24047	Squatina squatina	Squatinidae	Squatiniformes	10.12112/F.13356.Fossil	96	whole body	shelf	male
RMNH.PISC.24270	Squatina squatina	Squatinidae	Squatiniformes	10.12112/F.8357.Fossil	86	whole body	shelf	female
ZMA.PISC.115140	Squatina squatina	Squatinidae	Squatiniformes	10.12112/F.4922.Fossil	124	whole body	shelf	male
